# Growing older, growing more diverse: sea turtles and epibiotic cyanobacteria

**DOI:** 10.1101/2024.03.08.584065

**Authors:** Lucija Kanjer, Klara Filek, Maja Mucko, Mateja Zekan Lupić, Maša Frleta-Valić, Romana Gračan, Sunčica Bosak

## Abstract

Cyanobacteria are known for forming associations with various animals, including sea turtles, yet our understanding of sea turtles associated cyanobacteria remains limited. This study aims to address this knowledge gap by investigating the diversity of cyanobacteria in biofilm samples from loggerhead sea turtle carapaces, utilizing a 16S rDNA amplicon sequencing approach. The predominant cyanobacterial order identified was *Nodosilineales*, with the genus *Rhodoploca* having highest relative abundance. Our results suggest that cyanobacterial communities became more diverse as sea turtles age as we had found a positive correlation between community diversity and the length of a sea turtle’s carapace. Since larger and older turtles predominantly utilize neritic habitats, the shift to more diverse cyanobacterial community aligned with a shift in loggerheads habitat. Our research provided detailed insights into the cyanobacterial communities associated with loggerhead sea turtles, establishing a foundation for future studies delving into this fascinating ecological relationship and its potential implications for sea turtle conservation.
