## Supplements for "Growing older, growing more diverse: sea turtles and epibiotic cyanobacteria": Table S1.xlsx

### Sheet: Table S1.core-features-adult-1.
Table S1. List of core ASV features found on 100% sampled adult sea turtles.
Feature ID	Taxonomy	0.02	0.09	0.25	0.5	0.75	0.91	0.98
aff17db4bacf1a70202722947efa9597	k__Bacteria; p__Cyanobacteriota; c__Cyanophyceae; o__Nodosilineales; f__Cymatolegaceae; g__Rhodoploca	2471.58	2753.61	3398.25	3876.5	5210.5	7498.18	8499.04
53c43c446d6bebfe5e1fed3849851f0e	k__Bacteria; p__Cyanobacteriota; c__Cyanophyceae; o__Nodosilineales; f__Cymatolegaceae; g__Rhodoploca	131.68	505.06	1358.5	1876.5	2058.75	2267.55	2358.9
87657d89bb52bc67a9f526c287bfebab	k__Bacteria; p__Cyanobacteriota; c__Cyanophyceae; o__Nodosilineales; f__Nodosilineaceae	345.96	496.32	840	1534.5	2676.75	3880.11	4406.58
242d31fbc0813a1d46e832063be078e0	k__Bacteria; p__Cyanobacteriota; c__Cyanophyceae; o__Chroococcales; f__Geminocystaceae; g__Picosynechococcus	23.42	24.89	28.25	338	5305.5	14251.7	18165.7
feae23eace96b6a91c4092e3d6cca7c7	k__Bacteria; p__Cyanobacteriota	13.8	41.1	103.5	274.5	595.75	946.63	1100.14
063ab3be2eca0352fffa01cd7f26a2b8	k__Bacteria; p__Cyanobacteriota; c__Cyanophyceae; o__Nodosilineales; f__Nodosilineaceae; g__Salileptolyngbya	63.58	83.11	127.75	158.5	271.5	474.06	562.68
4ea64199b3e627481695cbbbb9d46cae	k__Bacteria; p__Cyanobacteriota; c__Vampirivibrionia; o__Caenarcaniphilales; f__; g__NA	9.26	24.17	58.25	117.5	180.25	221.05	238.9
a93c71f8ea3d5695d7e6348a1dbeba3d	k__Bacteria; p__Cyanobacteriota; c__Cyanophyceae; o__Chroococcales; f__Pleurocapsaceae; g__Odorella	17.54	19.43	23.75	60	1145.25	3163.65	4046.7
a2fbe9fa0a81488838ea66ba6f4bf6fd	k__Bacteria; p__Cyanobacteriota; c__Cyanophyceae	5.54	7.43	11.75	30	72.25	122.65	144.7
