## Supplements for "Growing older, growing more diverse: sea turtles and epibiotic cyanobacteria": Table S2.xlsx

### Sheet: Table S3. core-features-subadul
Table S2. List of core ASV features found on 80% sampled sub-adult sea turtles.
Feature ID	Taxonomy	0.02	0.09	0.25	0.5	0.75	0.91	0.98
87657d89bb52bc67a9f526c287bfebab	k__Bacteria; p__Cyanobacteriota; c__Cyanophyceae; o__Nodosilineales; f__Nodosilineaceae	96.4	433.8	1205	2265	2382	8330.16	10932.5
aff17db4bacf1a70202722947efa9597	k__Bacteria; p__Cyanobacteriota; c__Cyanophyceae; o__Nodosilineales; f__Cymatolegaceae; g__Rhodoploca	26.08	117.36	326	2222	4119	19396.4	26080.3
34e0532a80555365736e8f8bea79d25c	k__Bacteria; p__Cyanobacteriota; c__Cyanophyceae; o__Nodosilineales; f__Nodosilineaceae; g__Salileptolyngbya	25.28	113.76	316	726	1979	11013.9	14966.6
063ab3be2eca0352fffa01cd7f26a2b8	k__Bacteria; p__Cyanobacteriota; c__Cyanophyceae; o__Nodosilineales; f__Nodosilineaceae; g__Salileptolyngbya	4.24	19.08	53	706	766	4952.24	6783.72
feae23eace96b6a91c4092e3d6cca7c7	k__Bacteria; p__Cyanobacteriota	2.4	10.8	30	209	991	4341.4	5807.2
53c43c446d6bebfe5e1fed3849851f0e	k__Bacteria; p__Cyanobacteriota; c__Cyanophyceae; o__Nodosilineales; f__Cymatolegaceae; g__Rhodoploca	10.8	48.6	135	146	931	989.24	1014.72
1426e25eb2f5de7e08c89acec9e986a8	k__Bacteria; p__Cyanobacteriota; c__Cyanophyceae; o__Nodosilineales; f__Nodosilineaceae; g__Salileptolyngbya	1.6	7.2	20	127	249	459.56	551.68
a93c71f8ea3d5695d7e6348a1dbeba3d	k__Bacteria; p__Cyanobacteriota; c__Cyanophyceae; o__Chroococcales; f__Pleurocapsaceae; g__Odorella	6.72	30.24	84	84	529	12124.5	17197.6
a2fbe9fa0a81488838ea66ba6f4bf6fd	k__Bacteria; p__Cyanobacteriota; c__Cyanophyceae	2.8	12.6	35	80	216	651.84	842.52
