## Supplements for "Growing older, growing more diverse: sea turtles and epibiotic cyanobacteria": Table S3.xlsx

### Sheet: Table S2. core-features-juvenil
Table S3. List of core ASV features found on 100% sampled juvenile sea turtles.
Feature ID	Taxonomy	0.02	0.09	0.25	0.5	0.75	0.91	0.98
53c43c446d6bebfe5e1fed3849851f0e	k__Bacteria; p__Cyanobacteriota; c__Cyanophyceae; o__Nodosilineales; f__Cymatolegaceae; g__Rhodoploca	103.32	389	5792	20847	57653	111726	240107
87657d89bb52bc67a9f526c287bfebab	k__Bacteria; p__Cyanobacteriota; c__Cyanophyceae; o__Nodosilineales; f__Nodosilineaceae	17	37.24	703	1627	8939	17835.7	85469.4
