## Supplements for "Growing older, growing more diverse: sea turtles and epibiotic cyanobacteria": Table S4.xlsx

### Sheet: Sheet1
Table S4. Alpha diversity indices.
Sample ID	observed ASVs	Shannon diversity index	Inversed Simpson index
TB159	95	3.26636	12.6925
TB175	63	1.931	3.91952
TB177	142	3.09761	13.4744
TB181	55	2.1896	6.43037
TB183	38	1.59396	3.20914
TB185	48	1.92059	4.45159
TB189	66	2.21227	3.08693
TB191	38	2.51424	7.45876
TB195	35	1.64825	3.20126
TB197	47	2.66993	8.54082
TB199	27	1.94438	5.40753
TB201	70	2.34777	6.54405
TB203	40	1.96988	4.38996
TB205	32	1.85603	3.71333
TB215	196	3.82418	19.87
TB217	29	0.619022	1.3105
TB219	81	2.55754	6.35216
TB229	44	1.83116	4.76716
TB231	36	1.08956	1.61646
VRS	139	3.74199	24.1507
